# TEDDY: An integrative workflow for TE-chimeric isoform reconstruction and systematic characterization of TE-dependent transcriptional regulation

**DOI:** 10.64898/2026.08.22.746432

**Authors:** Yihan Xiao, Lu Shen, Cizhong Jiang, Yanping Zhang, Yuwei Liang, Jiqing Yin, Hong Wang, Jiejun Shi, Rongrong Le, Shaorong Gao

## Abstract

Transposable elements (TEs) substantially expand transcriptional regulation and complexity. Despite advances in sequencing technologies, the systematic interrogation of TE-dependent transcripts across diverse samples and platforms remains limited. Here we introduce TEDDY, a computational workflow for large-scale reconstruction, quantification and regulatory inference of TE-dependent isoforms. Using TEDDY, we resolved the landscape of TE-dependent isoforms in mammalian preimplantation development, revealing a conserved pattern of stage-specific isoform generation via species-specific TE exonization. We reconstruct a TE-dependent regulatory network underlying pluripotent-to-totipotent transition wherein key transcription factors are driven by TE-derived promoters and validated experimentally. Within this network, *Arid3a*, a novel regulator nominated by TEDDY, was functionally validated as essential for totipotency establishment and early development. Further application of TEDDY to hepatocellular carcinoma identified recurrence-associated prognostic isoforms, underscoring their clinical relevance. Benchmarking establishes TEDDY’s accuracy and efficiency with unique capabilities in full-length isoform recovery, cross-sample and -platform analysis, visualization, and TF–TE–gene network reconstruction, making TEDDY applicable across diverse biological contexts.
