## Supplementary Table 1 for "TEDDY: An integrative workflow for TE-chimeric isoform reconstruction and systematic characterization of TE-dependent transcriptional regulation"

### Sheet: ToolScope
Scope	TEDDY	ChimeraTE	TEProf2	FREDY	LIONS	SQuIRE / TEtranscripts / Telescope*
Primary Goal	Cross-sample and cross-platform reconstruction, quantification, differential usage analysis, and interpretation of TE-chimeric transcripts	TE–gene chimera detection from RNA-seq	TE-initiated transcript detection and quantification	TE-exonization detection	TE-initiated transcript detection	Locus/subfamily-level TE expression quantification
TE Category Resolution	All TE-chimeric forms, including TE-initiated & internal TE-exonized	TE-initiated, TE-exonized & TE-terminated	TE-initiated only	TE-overlapping exons; TE-initiated events not explicitly classified	TE-initiated only	——
Platform Support	Short-read & long-read RNA-seq	Short-read RNA-seq	Short-read RNA-seq	Short-read and long-read RNA-seq	Short-read RNA-seq	Short-read RNA-seq
Large-scale Multi-sample Harmonization	Parallel per-sample processing with unified cross-sample/cross-platform reference	——	——	——	——	——
Transcriptome Reconstruction Strategy	Reference-guided local de novo isoform reconstruction (Stringtie)	——	Merge de novo assembly with reference (Cufflinks)	Reference-guided local de novo isoform reconstruction (Stringtie)	Cufflinks-based de novo assembly with reference annotation	——
Transcriptome Consolidation	Non-redundant merged transcriptome	——	Reference-based candidate merging and annotation	——	——	——
Transcript-level Quantification	Transcript abundance estimation on reconstructed isoforms	——	FPKM/TPM from StringTie-derived quantification	FPKM from StringTie-derived quantification	Coverage-derived RPKM quantification for TE-initiated transcripts	——
Bin-level Quantification	FeatureCounts-based bin counting	——	——	——	——	——
Structure resolution	Exon-chain structures & full-length transcript sequence recovery	Junction/event-level	Full-length TE-initiated transcript sequences	Full-length transcript sequence recovery	Junction/event-level	——
Downstream Analysis Support	e.g. Condition-specific isoform usage, visualization and regulatory analyses	——	——	Coding potential & protein domain analysis	——	——
Software Implementation	R package-based end-to-end framework	Python script-based detection tool	Heterogeneous script-based workflow (R/Python/shell)	Python-based modular workflow	Script-orchestrated tool (R/Python/shell)	CLI-based quantification tools

### Sheet: ScoringStrategy
Tool	Ground Truth	Positive Criterion	Note
TEProf2	Genes with simulated TE-initiated isoforms	Truth TE-initiated gene detected	The compatible truth set was restricted to TE-initiated genes to match the tool’s output scope
TEDDY	Genes with simulated TE-chimeric isoforms	Truth TE-chimeric gene detected	Default TEDDY parameters were used.
Arriba	Genes with simulated TE-chimeric isoforms	TE-host gene fusion detected among Arriba breakpoint candidates	Relaxed candidates with support ≥1 were used
FREDY	Genes with simulated chimeric isoforms with ≥50% TE overlap	Truth TE-chimeric gene detected	The compatible truth set was defined by FREDY's fixed strand-unaware rule requiring ≥50% TE overlap.
LIONS	Genes with simulated TE-initiated isoforms	Truth TE-initiated gene detected	The compatible truth set was restricted to TE-initiated genes to match the tool’s output scope
ChimeraTE	Genes with simulated TE-chimeric isoforms	Truth TE-chimeric gene detected	TE-exonized, TE-initiated, and TE-terminated calls from both stranded modes were aggregated.

### Sheet: RawMetrics
Tool	Depth	Predicted Genes	Truth Genes	TP	FP	FN	Precision	Recall	F1
TEDDY	5x	53	133	53	0	80	1	0.398	0.57
TEDDY	10x	68	133	68	0	65	1	0.511	0.677
TEDDY	25x	89	133	89	0	44	1	0.669	0.802
TEDDY	50x	108	133	107	1	26	0.991	0.805	0.888
TEDDY	100x	116	133	115	1	18	0.991	0.865	0.924
TEProf2	5x	8	55	4	4	51	0.5	0.073	0.127
TEProf2	10x	16	55	7	9	48	0.438	0.127	0.197
TEProf2	25x	17	55	7	10	48	0.412	0.127	0.194
TEProf2	50x	17	55	7	10	48	0.412	0.127	0.194
TEProf2	100x	19	55	8	11	47	0.421	0.145	0.216
FREDY	5x	4	158	4	0	154	1	0.025	0.049
FREDY	10x	8	158	7	1	151	0.875	0.044	0.084
FREDY	25x	14	158	13	1	145	0.929	0.082	0.151
FREDY	50x	19	158	18	1	140	0.947	0.114	0.203
FREDY	100x	24	158	23	1	135	0.958	0.146	0.253
LIONS	5x	179	55	39	140	16	0.218	0.709	0.333
LIONS	10x	207	55	45	162	10	0.217	0.818	0.344
LIONS	25x	245	55	49	196	6	0.2	0.891	0.327
LIONS	50x	262	55	50	212	5	0.191	0.909	0.315
LIONS	100x	274	55	51	223	4	0.186	0.927	0.31
Arriba	5x	12	133	7	5	126	0.583	0.053	0.097
Arriba	10x	17	133	8	9	125	0.471	0.06	0.107
Arriba	25x	26	133	10	16	123	0.385	0.075	0.126
Arriba	50x	38	133	14	24	119	0.368	0.105	0.164
Arriba	100x	71	133	21	50	112	0.296	0.158	0.206
ChimeraTE	5x	3	133	3	0	130	1	0.023	0.044
ChimeraTE	10x	4	133	4	0	129	1	0.03	0.058
ChimeraTE	25x	4	133	4	0	129	1	0.03	0.058
ChimeraTE	50x	4	133	4	0	129	1	0.03	0.058
ChimeraTE	100x	5	133	5	0	128	1	0.038	0.072

### Sheet: ReadSupport
Loci Subset	Depth	Evidence Type	Expression Goup	N. Truth Loci	N. AnchorPair Supported	N. Continuous-read Supported	N. Supported	Support Rate (%)
Expressed loci across depths	5x	Long TE boundary	TPM > 1	237	124	125	127	53.59
Expressed loci across depths	5x	Short TE full-span	TPM > 1	91	66	23	66	72.53
Expressed loci across depths	10x	Long TE boundary	TPM > 1	237	160	158	161	67.93
Expressed loci across depths	10x	Short TE full-span	TPM > 1	91	72	27	72	79.12
Expressed loci across depths	25x	Long TE boundary	TPM > 1	237	183	183	184	77.64
Expressed loci across depths	25x	Short TE full-span	TPM > 1	91	82	40	82	90.11
Expressed loci across depths	50x	Long TE boundary	TPM > 1	237	200	202	202	85.23
Expressed loci across depths	50x	Short TE full-span	TPM > 1	91	85	51	85	93.41
Expressed loci across depths	100x	Long TE boundary	TPM > 1	237	214	214	214	90.3
Expressed loci across depths	100x	Short TE full-span	TPM > 1	91	86	53	86	94.51
100x loci by TPM group	100x	Long TE boundary	Very Low (<=1)	502	105	105	105	20.92
100x loci by TPM group	100x	Long TE boundary	Low (1-10)	37	18	18	18	48.65
100x loci by TPM group	100x	Long TE boundary	Medium (10-50)	39	36	36	36	92.31
100x loci by TPM group	100x	Long TE boundary	High (>50)	161	160	160	160	99.38
100x loci by TPM group	100x	Short TE full-span	Very Low (<=1)	152	42	23	42	27.63
100x loci by TPM group	100x	Short TE full-span	Low (1-10)	11	6	4	6	54.55
100x loci by TPM group	100x	Short TE full-span	Medium (10-50)	23	23	8	23	100
100x loci by TPM group	100x	Short TE full-span	High (>50)	57	57	41	57	100

### Sheet: Runtime_simu_100x
Tool	Depth	Runs	Wall-clock Time (s)	SD Wall-clock Time (s)	Mean Peak RSS (GB)	SD Peak RSS (GB)	Max Peak RSS (GB)
TEProf2	100x	3	8.56333	2.43097	0.0770251	0.00235897	0.0795136
TEDDY	100x	3	30.5567	0.701166	1.50627	0.00574123	1.51147
ARRIBA	100x	3	63.3933	3.96284	6.16721	0.00200997	6.1693
FREDY	100x	3	120.273	43.7154	26.103	0.0414297	26.1444
LIONS	100x	3	150.7	2.32987	5.22722	0.00101954	5.22818
ChimeraTE	100x	3	2811.17	14.7941	27.8294	0.683846	28.2617

### Sheet: Runtime_Drosophila_demo
Tool	Runs	Wall-clock Time (mean±SD)	Peak RSS (mean±SD)	CPU Setting
TEDDY	3	11.87 ± 0.41 s	969.5 ± 3.1MiB	Single-threaded
ChimeraTE	3	106.55 ± 6.18 s	3471.3 ± 8.1MiB	No explicit thread parameter
