## Supplementary Table 2 for "TEDDY: An integrative workflow for TE-chimeric isoform reconstruction and systematic characterization of TE-dependent transcriptional regulation"

### Sheet: Within-platform Recovery
Platform	Cell Line	Downsampling Depth	No. Full-depth TE-chimeric Transcripts	No. TE-chimeric Transcripts Exactly Recovered	Exact Recovery Rate
Illumina	HepG2	0.1	58745	55370	0.942548
Illumina	HepG2	0.25	58745	56111	0.955162
Illumina	HepG2	0.5	58745	56640	0.964167
Illumina	HepG2	0.75	58745	56931	0.969121
Illumina	K562	0.1	61062	55926	0.915889
Illumina	K562	0.25	61062	57528	0.942124
Illumina	K562	0.5	61062	58060	0.950837
Illumina	K562	0.75	61062	58420	0.956732
ONT	HepG2	0.1	55167	54657	0.990755
ONT	HepG2	0.25	55167	54685	0.991263
ONT	HepG2	0.5	55167	54715	0.991807
ONT	HepG2	0.75	55167	54808	0.993493
ONT	K562	0.1	55993	54913	0.980712
ONT	K562	0.25	55993	55052	0.983194
ONT	K562	0.5	55993	55088	0.983837
ONT	K562	0.75	55993	55201	0.985855

### Sheet: Cross-platform Recovery
Platform	Cell Line	Downsampling Depth	No. Cross-platform-supported TE-chimeric Transcripts	No. Cross-platform-supported TE-chimeric Transcripts Exactly Recovered	Exact Recovery Rate
Illumina	HepG2	0.1	56250	54013	0.960231
Illumina	HepG2	0.25	56250	53760	0.955733
Illumina	HepG2	0.5	56250	54262	0.964658
Illumina	HepG2	0.75	56250	54524	0.969316
Illumina	K562	0.1	54346	53913	0.992032
Illumina	K562	0.25	54346	53883	0.99148
Illumina	K562	0.5	54346	53904	0.991867
Illumina	K562	0.75	54346	53997	0.993578
ONT	HepG2	0.1	57308	54047	0.943097
ONT	HepG2	0.25	57308	54019	0.942608
ONT	HepG2	0.5	57308	54487	0.950775
ONT	HepG2	0.75	57308	54812	0.956446
ONT	K562	0.1	54829	53928	0.983567
ONT	K562	0.25	54829	53928	0.983567
ONT	K562	0.5	54829	53964	0.984224
ONT	K562	0.75	54829	54059	0.985956

### Sheet: Quantification Stability
Platform	Cell Line	Assay	Downsampling Depth	No. TE-chimeric Transcripts Included	Pearson	Spearman
Illumina	HepG2	FPKM	0.1	6489	0.846534	0.793203
Illumina	HepG2	FPKM	0.25	6501	0.886452	0.837313
Illumina	HepG2	FPKM	0.5	6507	0.92365	0.884983
Illumina	HepG2	FPKM	0.75	6514	0.943842	0.914293
Illumina	K562	FPKM	0.1	7851	0.812624	0.751021
Illumina	K562	FPKM	0.25	7895	0.860808	0.799447
Illumina	K562	FPKM	0.5	7942	0.900044	0.848559
Illumina	K562	FPKM	0.75	7953	0.920469	0.879593
