## Supplementary Table 3 for "TEDDY: An integrative workflow for TE-chimeric isoform reconstruction and systematic characterization of TE-dependent transcriptional regulation"

### Sheet: GroupSummary
Group Name	Expression Pattern	No. TE-chimeric Transcripts	Prominent Associated TE Subfamilies
Oocyte	Oocyte specific	2290	B3/B3A; PB1D-related; ID_B1; B1/B4-related
Oocyte_2cell	Oocyte-2cell shared	1798	MTA-related; B3/B3A; ID_B1; RSINE1
2cell	2cell specific	1590	MT2/MERVL-related; B3/B3A; B1_Mus-related
2cell_4cell	2cell-4cell shared	863	MT2/MERVL-related; B3/B3A; B1_Mur-related
4cell	4cell specific	796	B3/B3A; B1_Mus-related; ID_B1; B4/B4A
ICM_TE	ICM-TE shared	2956	B3/B3A; B1_Mus-related; ID_B1; RSINE1; B4/B4A
Shared group 1	Oocyte/2cell/4cell-associated	558	MTA-related; B3/B3A; ID_B1; RSINE1
Shared group 2	Post-2cell broadly expressed	390	B3/B3A; B1_Mus-related; B2_Mm2; ID_B1; PB1D-related
Shared group 3	4cell-to-blastocyst-associated	590	B3/B3A; B1_Mus-related; ID_B1; RSINE1; B2_Mm2

### Sheet: Group1_Oocyte
TE Category	TE Subfamilies Included	Percentage (%)
B3/B3A	B3; B3A	7.74
PB1D-related	PB1D7; PB1D10; PB1D9	6.58
ID_B1	ID_B1	5.39
B1_Mur1/B1_Mur4/B1_Mur2	B1_Mur1; B1_Mur4; B1_Mur2	4.98
B1_Mus1/B1_Mus2	B1_Mus1; B1_Mus2	4.69
B4/B4A	B4; B4A	4.38
RSINE1	RSINE1	3.92
MTA_Mm/MTA_Mm-int	MTA_Mm; MTA_Mm-int	4.13
MTD	MTD	2.48
B2_Mm2	B2_Mm2	1.78
MTC	MTC	1.7
Others	Other TE subfamilies	52.23

### Sheet: Group2_Oocyte_2cell
TE Category	TE Subfamilies Included	Percentage (%)
MTA_Mm/MTA_Mm-int	MTA_Mm; MTA_Mm-int	7.88
B3/B3A	B3; B3A	6.47
ID_B1	ID_B1	4.84
RSINE1	RSINE1	3.69
B4/B4A	B4; B4A	3.65
B1_Mus1/B1_Mus2	B1_Mus1; B1_Mus2	3.46
PB1D10	PB1D10	3.14
B2_Mm2	B2_Mm2	2.15
MTD	MTD	1.79
MTC	MTC	1.73
Others	Other TE subfamilies	61.2

### Sheet: Group3_2cell
TE Category	TE Subfamilies Included	Percentage (%)
MT2_Mm	MT2_Mm	11.2
B3/B3A	B3; B3A	6.3
MERVL-int	MERVL-int	4.62
ORR1A3-int	ORR1A3-int	4.35
B1_Mus1/B1_Mus2	B1_Mus1; B1_Mus2	4.31
RSINE1	RSINE1	3.43
B4/B4A	B4; B4A	3.18
MT2B1/MT2B2	MT2B1; MT2B2	2.75
Others	Other TE subfamilies	59.9

### Sheet: Group4_2cell_4cell
TE Category	TE Subfamilies Included	Percentage (%)
MT2_Mm	MT2_Mm	14
MERVL-int	MERVL-int	8.52
ORR1A3-int	ORR1A3-int	6.82
B3/B3A	B3; B3A	5.17
B1_Mus1/B1_Mus2	B1_Mus1; B1_Mus2	4.06
B1_Mur1/B1_Mur4/B1_Mur2	B1_Mur1; B1_Mur4; B1_Mur2	3.61
ID_B1	ID_B1	3.03
MT2B1/MT2B2	MT2B1; MT2B2	2.85
RSINE1	RSINE1	2.81
B2_Mm2	B2_Mm2	2.68
PB1D10	PB1D10	2.1
B4/B4A	B4; B4A	2.05
Others	Other TE subfamilies	42.3

### Sheet: Group5_4cell
TE Category	TE Subfamilies Included	Percentage (%)
B3/B3A	B3; B3A	9.78
B1_Mus1/B1_Mus2	B1_Mus1; B1_Mus2	7.38
B1_Mur1/B1_Mur4/B1_Mur2	B1_Mur1; B1_Mur4; B1_Mur2	6.56
ID_B1	ID_B1	5.12
B4/B4A	B4; B4A	4.56
RSINE1	RSINE1	4.2
PB1D10	PB1D10	4.05
B2_Mm2	B2_Mm2	3.79
PB1D9	PB1D9	2.87
B1F	B1F	2.25
MT2_Mm	MT2_Mm	1.33
Others	Other TE subfamilies	48.11

### Sheet: Group6_ICM_TE
TE Category	TE Subfamilies Included	Percentage (%)
B3/B3A	B3; B3A	10.4
PB1D-related	PB1D7; PB1D9; PB1D10; PB1D11	9.96
B1_Mus1/B1_Mus2	B1_Mus1; B1_Mus2	6.47
B1_Mur1/B1_Mur2/B1_Mur4	B1_Mur1; B1_Mur2; B1_Mur4	5.93
ID_B1	ID_B1	5.44
RSINE1	RSINE1	5.13
B4/B4A	B4; B4A	5.08
B1F-related	B1F; B1F1; B1F2	4.5
B2_Mm2	B2_Mm2	3.23
Others	Other TE subfamilies	43.86

### Sheet: Group7-9_Shared_groups
TE Category	TE Subfamilies Included	Percentage in Shared group 1 (%)	Percentage in Shared group 2 (%)	Percentage in Shared group 3 (%)
B3/B3A	B3; B3A	7.28	11.41	9.73
PB1D-related	PB1D7; PB1D9; PB1D10	5.57	9.46	9.82
B1_Mus1/B1_Mus2	B1_Mus1; B1_Mus2	4.04	8.13	8.47
ID_B1	ID_B1	5.36	4.73	6.65
B1_Mur1/B1_Mur2/B1_Mur4	B1_Mur1; B1_Mur2; B1_Mur4	5.16	6.07	4.75
RSINE1	RSINE1	4.15	4.61	4.51
B2_Mm2	B2_Mm2	1.82	6.07	4.11
B4/B4A	B4; B4A	3.34	3.28	4.27
MTA_Mm/MTA_Mm-int	MTA_Mm; MTA_Mm-int	6.88	0.24	0.24
B1F	B1F	1.92	2.67	2.45
B2_Mm1a	B2_Mm1a	0.3	1.09	1.98
Others	Other TE subfamilies	54.2	42.23	43.04
