## Supplementary Table 5 for "TEDDY: An integrative workflow for TE-chimeric isoform reconstruction and systematic characterization of TE-dependent transcriptional regulation"

### Sheet: Sheet1
Target Isoform	Forward Primer (5′–3′)	Reverse Primer (5′–3′)
Nelfa	TCTAGCTCTTGCTCTTGCTCCTT	TGAAGTTTTAAAATCACGGACAAGCTGAA
Snai1	TCCTGTCACCGTTTTCGAGG	CACCAGTGACCCTTATCTGGAGG
Pou6f2	TCTAGCTCTTGCTCTTGCTCCTT	GAGTGTTTGTAGGTTCCCGACC
Lmx1a	ATTCGGAATTGGAAGGCTCACC	CCTGGTTGTCTTGTGGGTCTC
