## Supplementary Table 6 for "TEDDY: An integrative workflow for TE-chimeric isoform reconstruction and systematic characterization of TE-dependent transcriptional regulation"

### Sheet: TE-chimeric_Composition
TE Category	TE Subfamilies Included	Oocyte	Pronucleus	4cell	Pre_8cell	8cell	8cell_morula
AluS	AluSx, AluSx1, AluSx3, AluSx4, AluSq, AluSq2, AluSq4, AluSc, AluSc8, AluSc5, AluSg, AluSg4, AluSg7, AluSz, AluSz6	10.06	14.72	15.99	11.96	18.4	21.59
MIR_main	MIRb, MIR, MIRc	12.14	12.2	15.31	11.91	11.24	10.91
ERVL/MaLR-related	THE1B, THE1B-int, THE1D, THE1D-int, THE1C, THE1C-int, THE1A, THE1A-int, MER5A, MER5B, MER5C, MER5A1, MSTA, MSTB, and subfamilies with prefix 'MLT1'	17.35	12.15	13.27	15.96	8.29	6.45
L2_main	L2a, L2b, L2c, L2	10.18	7.7	10.2	8.91	7.55	6.45
AluJ	AluJo, AluJb, AluJr, AluJr4	4.93	7.6	6.46	5.76	8.35	9.59
MIR3	MIR3	3.33	2.81	2.72	2.72	2.5	2.86
HERV-related	Subfamilies with prefix 'HERV', 'MLT2', 'LTR5', or 'LTR7'	3.08	2.86	1.02	2.72	3.58	1.88
AluY	AluY, AluYa5, AluYb8, AluYb9, AluYc, AluYg6, AluYk11, AluYk2, AluYm1	1.52	2.81	1.36	1.91	3.18	4
L3_main	L3, L3b, Plat_L3	1.56	2.32	2.38	2.14	1.82	1.2
FLAM	FLAM_A, FLAM_C	0.84	0.74	1.36	0.71	2.16	2.11
Others	Aggregated minor TE subfamilies	35.02	34.07	29.93	35.3	32.94	32.95

### Sheet: 8C_TEabundance_vs_TE-chimeric
TE Enrichment Category	No. TE Subfamilies	No. Associated TE-chimeric Events	Rate (%)
Enriched relative to both 4-cell and morula	12	35	2.02
Enriched relative to 4-cell only	46	440	25.4
Enriched relative to morula only	31	49	2.82
Not 8-cell enriched	236	1211	69.8

### Sheet: TEoverlap_TEchimeric_check
TE_Subfamily	No. Gene-body TE Copies	No. Host Genes	No. Expressed Host Genes in 8C	Representative Expressed Host Genes	No. Associated TE-chimeric genes	No. TE-chimeric Genes Expressed in 8C
LTR40A1	178	121	38	GNG12; ALDH9A1; LINC01036; DNAH14; ENSG00000232034	8	0
MLT2B5	115	85	28	CERS6; CNTN6; LINC02008; ENSG00000243276; AFAP1	7	0
L1P4a	152	78	23	PRKACB; LYG2; SATB1; ZPLD1; ADGRA3	3	0
MER97a	73	48	11	RNF220; ODC1-DT; THRB; ROBO1; IQCJ-SCHIP1	4	1
HERVE-int	40	30	6	LINC02021; ATP6V1H; ENSG00000287906; HSD17B12; XNDC1N	18	1
AluYa5	1381	1241	497	H3-7; ATAD3A; VPS13D; CDA; MYOM3	40	9
AluYb8	998	929	374	CAMTA1; RERE; TARDBP; EIF4G3; PIGV	23	5
AluYg6	307	296	132	LINC01134; TAS1R1; RBP7; FOXJ3; ERMAP	9	0
AluYi6	139	138	64	SLC35E2B; SNRNP40; MAST2; NPL; RYR2	2	0
AluYh3a3	89	86	47	ATAD3C; ACOT7; PRAMEF20; ZMYM4; LSM10	4	0
AluYb9	113	112	45	MACF1; LRRC7; GPATCH2; SPATA17; ENSG00000286109	4	1
AluYd8	74	74	35	DNAH14; PGBD5; SDCCAG8; LINC01320; VRK2	3	1
MER61-int	262	110	28	SYCP1; RABGAP1L; COP1; ENSG00000286109; CAMKMT	25	4
LTR7Y	60	49	19	FANCL; TMEFF2; CNTN6; BBX; LSAMP	11	2
HERVH-int	1534	371	125	INPP5B; HIVEP3; SLC25A3P1; DHCR24-DT; EFCAB7	134	26
