## Supplementary Table 7 for "TEDDY: An integrative workflow for TE-chimeric isoform reconstruction and systematic characterization of TE-dependent transcriptional regulation"

### Sheet: ortholog_TE_chimeric_candidates
ExpressionGroup_MM	GeneSymbol_MM	GeneSymbol_HS	GeneID_MM	GeneID_HS	TESubfamily_MM	TESubfamily_HS	Oocyte_FPKM_HS	Pronucleus_FPKM_HS	Zygote_FPKM_HS	2Cell_FPKM_HS	4Cell_FPKM_HS	8Cell_FPKM_HS	Morula_FPKM_HS
Oocyte_2cell	Dip2c	DIP2C	ENSMUSG00000048264	ENSG00000151240	MLT1D	MLT1D	1.06835	1.65759	2.28885	5.47793	11.1443	13.3797	0.888709
Oocyte	Npm2	NPM2	ENSMUSG00000047911	ENSG00000158806	MER5A	MER5A	0	14.5451	2.94209	40.7817	4.39264	3.03584	0
Oocyte	Hps5	HPS5	ENSMUSG00000014418	ENSG00000110756	L2b	L2b	0	0	0	0	0	25.3878	0
Oocyte	Leprot	LEPROT	ENSMUSG00000035212	ENSG00000213625	MLT1C	MLT1C	0	0	0	0	0	6.4187	0
Oocyte	Btbd10	BTBD10	ENSMUSG00000038187	ENSG00000148925	L2c	L2c	0	0	0.784599	0	0	0	5.11825
Oocyte	Ube2u	UBE2U	ENSMUSG00000069733	ENSG00000177414	MLT1E2	MER5B	253.779	22.9463	92.7648	87.266	33.2533	8.67097	0
Oocyte	Gnat2	GNAT2	ENSMUSG00000009108	ENSG00000134183	MIRb;MIRc	MIR	0	0	0	0	13.1266	0	0
Oocyte	Gpr158	GPR158	ENSMUSG00000045967	ENSG00000151025	MTA_Mm	LTR12F;THE1D	128.863	49.8945	79.1369	114.329	260.44	28.9591	0
Oocyte_2cell	Stk32b	STK32B	ENSMUSG00000029123	ENSG00000152953	MTA_Mm	MSTA;THE1B	55.6542	39.1691	31.7887	94.6532	69.8408	31.9658	1.4201
Oocyte	Chmp3	CHMP3	ENSMUSG00000053119	ENSG00000115561	MTA_Mm	MLT1D;MSTA	48.7866	19.9953	0	0	39.7984	1.52251	0
Oocyte	Usp28	USP28	ENSMUSG00000032267	ENSG00000048028	MTC	THE1A	7.88167	0	0	0	0	15.4413	0
Oocyte	Sema4d	SEMA4D	ENSMUSG00000021451	ENSG00000187764	MTB_Mm	LTR12C	7.05529	5.5391	7.61148	1.83838	0	11.3374	1.92946
Oocyte	Ncald	NCALD	ENSMUSG00000051359	ENSG00000104490	MTB-int	MER50;MER5A;MER5A1;MLT1H2	4.47007	4.03303	6.01483	6.94237	0	0	0
Oocyte	Svopl	SVOPL	ENSMUSG00000029830	ENSG00000157703	MTA_Mm;MTB_Mm	MLT1A1	2.60991	7.13688	21.4716	9.96356	30.0563	3.41329	0
Oocyte	Rpl5	RPL5	ENSMUSG00000058558	ENSG00000122406	MTB_Mm	MER5C	1.71747	8.27306	0.849838	2.95535	4.14492	19.5641	20.8796
Oocyte	Ldb2	LDB2	ENSMUSG00000039706	ENSG00000169744	MTA_Mm	MER117	0.710696	0	0	0	6.55559	0	0
Oocyte	Kcnn2	KCNN2	ENSMUSG00000054477	ENSG00000080709	MTC	LTR12C	0	1.00255	0	34.6875	0	0	0
Oocyte	Bank1	BANK1	ENSMUSG00000037922	ENSG00000153064	MTD	MER57-int;THE1D	0	2.79806	2.68537	22.662	8.16171	0	0
Oocyte	Osbpl10	OSBPL10	ENSMUSG00000040875	ENSG00000144645	MTD	MER5A;MLT1O;THE1D	0	13.2172	6.92817	4.38352	12.5594	0	0
